# Responses of tree species traits to soil variation in the cerrado

**DOI:** 10.1101/2020.02.20.955955

**Authors:** João Augusto Alves Meira-Neto, Glaucia Soares Tolentino, Tillmann Buttschardt, Cristina Máguas

**Affiliations:** Laboratory of Ecology and Evolution of Plants – LEEP/PPGBot-UFV, Universidade Federal de Viçosa, Campus UFV s/n, Viçosa, State of Minas Gerais, Brazil, 36570-000; Centre for Ecology, Evolution and Environmental Changes – CE3C, Faculdade de Ciências da Universidade de Lisboa, Edifício C2, Lisboa, Portugal, 1749-016; Institute of Landscape Ecology - ILÖK, University of Münster, Münster, Germany, D-48149

**Keywords:** Nitrogen-fixing, Cerrado, functional traits, aluminium saturation, water use efficiency

## Abstract

**Aims:** The Cerrado is a rich tropical savanna in plant species and to understand how key functional traits respond to soil variables can help to understand this hotspot functioning. This work aimed to answer i) whether the Cerrado tree species respond to soil by functional traits, ii) how the functional traits respond to soil variation in the Cerrado, and iii) whether the functional traits responses are interconnected.

**Methods:** We used an RLQ method to associate soil variables to functional traits and GLMs for additional analysis. We used the nitrogen-fixing character as categorical trait and maximum plant height, maximum stem diameter, stem elongation, leaf nitrogen, leaf carbon, leaf C/N, leaf d15N and leaf d 13C as continuous traits.

**Results:** The RLQ showed that tree species responded to the soil variables with differences between nitrogen-fixing species and other species. The increase of CEC and decrease of aluminium saturation induced an increase of SLA and of stem elongation. CEC and aluminium saturation did not influence the leaf N% and C%. The increase of soil inorganic nitrogen is associated to an increase of leaf N% and of leaf C%. The C/N ratio explained negatively the δ13C and the stem elongation variation. Nitrogen fixing species presented low C/N ratios and high δ13C.

**Conclusions:** The relative disassociation of the variation of SLA and stem elongation (mostly driven by CEC and aluminium variation) from the variation of N% and C% (mostly associated with inorganic nitrogen variation) can be a result of enhanced water use efficiency in N-enriched plants.
