## Supplementary material for "Responses of tree species traits to soil variation in the cerrado": Abundance data

PLOT	SOIL TYPES	ALI EDU	AST FRA	BOW VIR	BYR CRA	CAL MAJ	COP LAN	CUR AME	DIL BIP	ERY DAP	EUG DYS	KIE COR	LEP DAS	LIT MOL	LUE DIV	MAC OPA	MAG PUB	MIC ALB	MYR TOM	MYR UMB	MYR URU	PER GLA	PLA ELE	PLA RET	QUA GRA	QUA PAR	ROU MON	RUD VIB	SAL CON	STY CAM	TAB ROS	TAP GUI	TER ARG	VOC TUC	XYL ARO
p6	RLd	22	0	3	0	4	14	0	0	0	0	0	0	0	2	0	2	0	1	0	0	0	10	1	2	0	5	0	0	0	0	0	0	0	1
p8	RLd	20	0	12	0	5	7	0	0	0	0	0	1	0	1	1	6	2	1	0	1	0	17	0	1	2	2	2	0	0	0	0	0	0	2
p10	RLd	24	2	8	0	5	1	0	0	0	1	0	0	0	0	0	10	4	0	0	1	0	17	3	1	1	0	0	0	0	0	0	0	0	9
p21	RLm	66	3	0	0	6	1	0	10	2	3	0	0	0	19	0	7	0	2	0	9	0	16	0	0	1	5	0	0	2	8	0	1	0	0
p23	RLm	19	3	0	0	3	0	4	10	4	0	1	0	3	54	0	4	0	9	2	27	1	0	0	9	1	2	9	0	5	4	0	4	0	0
p25	RLm	51	7	0	0	13	2	0	16	0	0	0	0	1	7	0	7	0	4	0	43	0	1	0	0	0	0	1	0	1	5	0	0	0	0
p36	Inc	0	1	0	15	0	0	3	0	4	18	12	3	0	0	1	0	12	0	0	0	6	0	1	6	21	0	1	0	5	0	0	2	0	7
p38	Inc	2	1	3	9	0	0	1	0	8	20	3	6	0	0	0	0	5	1	0	0	4	0	0	18	8	0	2	0	6	0	2	3	0	13
p40	Inc	0	0	1	20	0	0	2	0	10	11	20	2	0	0	0	1	7	2	0	0	1	0	1	28	16	0	1	0	5	0	1	2	0	3
p46	YL	5	0	1	12	0	0	1	0	13	8	2	1	0	0	1	0	25	1	3	0	39	0	1	3	5	0	14	3	3	0	12	0	0	4
p48	YL	2	0	1	9	0	0	3	0	5	3	0	5	0	0	2	0	29	4	0	0	22	0	0	2	5	1	2	3	2	0	21	0	0	6
p50	YL	0	0	1	16	0	0	2	0	10	5	0	5	0	0	0	0	17	0	0	0	23	0	2	2	3	0	1	2	3	0	12	0	0	5
p51	YL	12	1	4	4	0	0	5	0	1	7	4	9	0	0	0	0	13	0	8	1	25	0	4	1	4	0	6	0	1	0	1	0	0	1
p53	YL	4	0	1	5	0	0	5	0	4	7	0	3	0	0	0	0	8	0	4	0	27	0	0	9	6	1	3	3	2	0	0	2	0	4
p55	YL	7	2	0	8	0	0	4	0	8	20	3	5	0	0	2	0	20	0	5	0	11	0	0	4	7	1	4	0	1	0	2	1	0	8
p61	RYL	25	0	0	0	0	0	1	0	1	6	5	7	0	0	4	0	18	5	0	0	10	8	0	9	8	4	16	0	11	0	14	3	11	17
p63	RYL	39	0	2	1	4	0	1	0	0	3	0	13	0	0	3	0	5	9	0	0	2	28	0	12	10	22	4	0	11	0	3	2	47	13
p65	RYL	7	1	2	3	12	1	2	0	11	5	7	14	1	0	7	0	1	3	0	0	3	17	1	7	2	13	3	0	8	0	4	10	1	9
p66	RYL	35	20	0	3	0	0	2	0	18	7	5	3	9	20	2	0	0	5	24	0	14	1	0	3	12	7	3	0	14	0	5	13	0	0
p68	RYL	43	11	0	1	2	0	3	0	27	8	1	2	5	17	0	0	4	9	32	1	9	14	0	7	4	3	10	0	5	2	23	19	0	1
p70	RYL	24	5	0	3	0	1	2	0	21	8	1	8	6	12	1	0	3	12	33	0	13	2	0	3	4	1	10	0	7	0	16	18	1	2
p71	RYL	23	7	0	1	7	0	4	0	6	1	0	2	24	26	3	0	3	6	39	0	13	5	0	6	3	0	7	0	3	3	16	13	0	0
p73	RYL	44	4	0	2	1	2	4	0	14	2	3	3	4	2	4	0	6	3	44	0	9	6	3	14	3	4	12	0	1	0	22	6	0	2
p75	RYL	60	2	2	10	1	0	0	0	25	3	8	2	4	1	0	0	2	2	27	1	3	4	2	13	6	7	7	1	4	0	21	25	0	3
SOIL TYPES CODES
RLd - Dystrophic Red Latosol
RLm - Mesotrophic Latosol
Inc - Inceptisol
YL - Yellow Latosol
RYL - Red Yellow Latosol
SPECIES CODES - FIRST THREE LETTERS OF GENE NAMES AND FIRST THREE LETTERS OF THE SPECIFIC EPITHET - SPECIES NAMES IN THE APPENDIX S1
